# The ReAct project: Analysis of data from 23 different laboratories to characterise DNA recovery given two sets of activity level propositions

**DOI:** 10.1101/2024.10.10.617148

**Authors:** Peter Gill, Ane Elida Fonneløp, Tacha Hicks, Stavroulla Xenophontos, Marios Cariolou, Roland van Oorschot, Iris Buckel, Viktorija Sukser, Sunčica Papić, Siniša Merkaš, Ana Kostic, Angela Marques Pereira, Christina Teutsch, Christina Forsberg, Cordula Haas, Elizabet Petkovski, Fabian Hass, Jan Masek, Jelena Stosic, Yong Sheng Lee, Christopher Kiu-Choong Syn, Linda Groombridge, Marc Trimborn, Marilena Hadjivassiliou, Michelle Breathnach, Jana Novackova, Walther Parson, Petra Hatzer-Grubwieser, Sanna Pietikäinen, Simone Joas, Sascha Willuweit, Stefanie Grethe, Tamara Milićević, Therese Hasselqvist, Venus Kallupurackal, Vlastimil Stenzl, Staffan Jansson, Ingrun Glocker, Sarah Brunck, Karoline Nyhagen, Anne Berit Dyve Lingelem, Heli Autere, Devon Thornbury, Natalie Pedersen, Stephanie Fox, David Moore, Gemma Escott, Cathrine Bie Petersen, Hans Jakob Larsen, Rebecca Giles, Paul Stafford Allen, Ingo Bastisch

## Abstract

The ReAct (Recovery, Activity) project is an ENFSI (European Network of Forensic Science Institutes) supported initiative comprising a large consortium of laboratories. Here, the results from more than 23 laboratories are presented. The primary purpose was to design experiments simulating typical casework circumstances; collect data and to implement Bayesian networks to assess the value (i.e., likelihood ratio) of DNA results given activity level propositions. Two different experimental designs were used to simulate a robbery, where a screwdriver was used to force a door or window. Propositions and case information were chosen following laboratory feedback listing typical casework circumstances (included in the paper). Whereas the proposition representing prosecution’s view is applicable to many cases: the defendant forced the door/window with his screwdriver; the proposition representing defence’s view are more variable depending on what is alleged to have happened. In a direct transfer experiment, the defendant owned and used the screwdriver, but he did not force the door/window in question. An unknown person used the defendant’s stolen screwdriver. In an indirect transfer experiment, the defendant neither owned, saw, nor used the screwdriver, nor did they force the door or window. Instead, an unknown individual—someone with whom the defendant had interacted (e.g., by shaking hands or touching the same objects)—used the recovered tool to force entry. In the first experiment, if the defendant forced the door/window, then s/he is the last handler of the screw driver, whereas if the tool was stolen and used by an unknown person, the defendant is the first handler. For the second experiment, given the defence view, the defendant never held the screwdriver. We envisaged the situation where an object manipulated by the defendant (or the defendant himself/herself) would be touched by the unknown offender who would then force the window. The time delay between the touching of the object and the forcing of the window was 0, 1h, and 2h. This was accomplished by handshaking experiments, where the person forcing the door would shake a person’s hand, and then use the screwdriver either immediately after hand-shake or after 1, 2 hours. It was found for the direct transfer experiment that unless a single contributor profile aligning with the known person’s of interest profile was retrieved, the results did not allow to discriminate propositions. On the other hand, for the indirect transfer experiment, both single and major contributor profiles that aligned with the person of interest (POI) supported the proposition that the person used the tool rather than an unknown person who had touched an object, when indeed the former was true. There was considerable variation in median recoveries of DNA between laboratories (between 200pg - 5ng) for a given experiment if quantities are taken into account. These differences affect the likelihood ratios given activity level propositions. More than 2,700 samples were analysed in the course of this study. Two different Bayesian Networks are made available via an open source application written in Shiny R: `Shiny_React()`. For comparison, all datasets were analysed using a qualitative method categorised into absent, single, balanced or major given contributors.

The need for standardisation of methods is highlighted, along with the need for new methods to assess probability of laboratory dependent DNA recovery. Open access databases that are made freely available are important adjuncts
