## Supplement 3 for "The ReAct project: Analysis of data from 23 different laboratories to characterise DNA recovery given two sets of activity level propositions"

### Sheet: Sheet1
Example Number	Hp	Hd					Hd prop
1	Tool used in robbery By POI	Tool stolen from POI who accepts ownership and used by unknown					type 1 case
2	Tool used in robbery by POI	POI denies ownership of tool, denies handling tool					type 2 case	secondary transfer from home address to tool (remote)
3	Tool used in robbery by 2X POI	POI denies ownership of tool, denies handling tool					type 2 case	no clear Hd
4	Tool used in robbery by POI	Tool never seen by POI but gloves were stolen by unknown					type 2 case	indirect transfer from gloves are claimed by Hd
5	Tool used in robbery by POI	Tool stolen from POI who accepts ownership and used by unknown					type 1 case
6	Tool used in robbery by POI	POI denies ownership of tool, denies handling tool					type 2 case	no clear Hd
7	Tool used in robbery by POI	POI denies ownership of tool, denies handling tool					type 2 case	no clear Hd
8	Tool used in robbery by 2x POI	POI denies ownership of tool, denies handling tool					type 2 case	suspects present at property but not involved in offence
9	Tool used in robbery by POI	POI denies ownership of tool, denies handling tool					type 2 case	suspect in the area but never touched tool
10	Tools used by POI cannabis plantation	POI denies ownership of tool, denies handling tool					type 2 case	indirect transfer maybe from someone wearing gloves
11	Weapon found at an address	POI denies ownership of tool, denies handling tool					type 2 case	Defence claim indirect transfer from cloths wrapped around the weapon
12	Tool used in robbery by POI	POI states he borrowed tool in past 2 months ago					type 1 case
13	POI throws hand grenade	POI states he has never seen or handled item					type 2 case	POI was in appartment 7 months before offence
14	2x Tools used in robbery by POI	Tools stolen from POI who accepts/does not accept ownership and used by unknown					type 1 case	Unknown gloved person used stolen tools or stolen gloves used to handle tools not belonging to POI
15	3 guns found in car boot which POI was driving	POI states he has never seen or handled items					type 2 case	Indirect transfer from items blonging to POI in the car boot
16	tool used in robbery	POI states he may have been in possesion but it was stolen, or unspecified indirect transfer					type 1/2
17	tool used in robbery by POI	POI denies ownership of tool, denies handling tool					type 2 case
18	POI stabbed the victim	POI denies stabbing but states he was a friend of victimand often met, preparing food together					type 1/type 2 case
19	tool used in robbery	POI denies ownership of tool, denies handling tool					type 2 case
20	tool used in robbery	POI denies ownership of tool, denies handling tool					type 2 case
21	Stone used by POI to break window	POI denies breaking window, denies holding stone					type 2 case
22	tool used in robbery	POI denies ownership of tool; touched tools on a construction site					type 1 case	touched tool on construction site, then unkonwn person uses it
23	tool used by 2x POI in burglary (crowbar)	POI accepts ownership of tool; tool stolen and unknown person responsible					type 1 case
24	gun belongs to POI	POI denies ownership of gun, but recognises a towel the weapon was wrapped in which was stole 1yr ago					type 2 case
25	2x crowbars used in burglary	POI accepts ownership of tool; tool stolen 2 weeks ago and unknown person responsible					type 1 case
26	tool used in burglary by POI	POI accepts ownership of tool; tool stolen and unknown person responsible					type 1 case
