## Supplement 4 for "The ReAct project: Analysis of data from 23 different laboratories to characterise DNA recovery given two sets of activity level propositions"

### Sheet: Medians analysis
	Ex_1_Last	Ex_1_Background	Ex_2_LastH	Ex_2_FirstH	Ex_2_Background	Ex_3.0_LastH	Ex_3.0_FirstH	Ex_3.0_Background	Ex_3.1_LastH	Ex_3.1_FirstH	Ex_3.1_Background	Ex_3.2_LastH	Ex_3.2_FirstH	Ex_3.2_Background
lab_10	202.396	1	116.572	1	1	358.552	1.74192	1	199.99	1	1	330.548	1	1
lab_12	222.272	34.9428	145.997	20.0181	25.8844	226	21.8	1	277	16	1	269.331	22.1337	1
lab_6	300.94	55.9911	208.398	116.948	59.8506	346.05	23.1	94.6	276.324	4.65902	48.9739	357.4	5.753	71.35
lab_2_ESI	351.566	164.814	1942.65	557.973	1	1179.73	144.884	1	2908.58	97.7013	1	2449.48	98.4922	1
lab_15	382.62	1	207.308	81.4764	1	15.843	1	1	1	1	1	1	1	1
lab_1_ESS	482.693	34.9239	697.71	82.691	32.7144	385.031	42.1111	2.56865	121.771	6.58199	15.4214	622.583	7.39479	50.617
lab_1_NGM	487.986	29.6665	749.35	89.5608	36.9062	390.05	41.1486	1.00002	123.007	9.02042	20.8661	668.753	4.7624	52.8159
lab_4_ESI	750.375	39.808	1044.18	313.783	9.93848	1138.15	89.6437	1	1522.25	78.8129	1	1367.35	44.2958	1
lab_4_NGM	750.375	45.1567	1106.22	275.267	83.5765	1338.91	110.533	1	1524.05	67.5386	1	1589.19	30.6142	1
lab_21	953.869	88.195	223.279	34.3348	1	268.698	63.7181	1	322.408	1	27.2839	661	24.76	1
lab_9	1073.15	7	861.84	251.616	45.6465	2098	75.76	1	2.5853	1.05967	1	2900.2	55.9	1
lab_14	1087.8	81.64	4112.42	1440.06	114.086	2639.87	87.1248	70.5456	5352.84	12.6605	160.224	3889.53	45.7769	127.505
lab_8	1920.62	35.2605	3215.85	278.999	30.3671	1566.03	148.429	104.44	1596.65	24.9354	57.1384	1325.8	17.2	53.8
lab_3_ESX	2076.67	58.8968	573.571	217.65	1	884.084	114.379	1	1270.89	27.6538	1	1233	31.492	1
lab_3_NGM	2087.34	6.39859	527.207	310.359	1	954.964	183.217	1	1297.35	33.6415	1	1350.95	33.48	1
lab_16	2169.37	1	2531.36	1073.47	197.948	986.033	1	73.0371	748.183	1	152.437	665.163	1	85.2536
lab_18_F6C	2301	77	1390.99	343.917	5.49394	2971	73.1221	1	3066.41	1.00014	1	1833.72	8.12602	10.0548
lab_18_GOF	2326	58	1418.73	289.155	3.3668	2971	56.3414	1	3066.25	18.8779	1	1878.43	17.4248	1
lab_5	2713.48	1	1295.22	143.483	1	239.997	1.00002	1	214.316	1.00002	1	299.602	1	1
lab_13	3143.31	564.489	1687.3	787.401	286.158	1533.81	192.949	53.1789	2164.3	90.5953	72.345	2623.9	110	5.72713
lab_2_NGM	4011.9	1	1926.33	233.106	1	1217.77	40.8835	1	3014.39	1	1	2513.09	1.00003	1
lab_17	4959.2	9.98499	2242.99	941.539	126.215	1871.97	168.657	1	3037.32	113.227	9.10166	2939.26	4.01515	63.1064
Medians	1080.47	35.1017	1075.2	263.442	17.9114	1062.09	68.4201	1	1284.12	10.8405	1	1338.37	17.3124	1
