## Supplement 5A for "The ReAct project: Analysis of data from 23 different laboratories to characterise DNA recovery given two sets of activity level propositions"

### Sheet: Ex_1
	Number of observations recorded as absent						Number of observations recorded as present
Lab_ID	Experiment	Last Handler	Unknown	Sample size		Last Handler (LH)	proportion (LH)	Unknown (U)	Proportion (U)
lab_1_ESS	Ex_1	0	3	25		25	1	22	0.88
lab_1_NGM	Ex_1	0	2	25		25	1	23	0.92
lab_2_ESI	Ex_1	0	0	6		6	1	6	1
lab_2_NGM	Ex_1	0	31	38		38	1	7	0.184211
lab_3_ESX	Ex_1	0	9	22		22	1	13	0.590909
lab_3_NGM	Ex_1	0	12	22		22	1	10	0.454545
lab_4_NGM	Ex_1	0	13	35		35	1	22	0.628571
lab_4_ESI	Ex_1	0	10	35		35	1	25	0.714286
lab_5	Ex_1	0	14	20		20	1	6	0.3
lab_6	Ex_1	0	3	34		34	1	31	0.911765
lab_7	Ex_1	0	4	20		20	1	16	0.8
lab_8	Ex_1	0	13	24		24	1	11	0.458333
lab_9	Ex_1	1	11	22		21	0.954545	11	0.52381
lab_10	Ex_1	2	19	24		22	0.916667	5	0.227273
lab_12	Ex_1	0	7	20		20	1	13	0.65
lab_13	Ex_1	0	1	20		20	1	19	0.95
lab_14	Ex_1	3	6	21		18	0.857143	15	0.833333
lab_15	Ex_1	3	19	20		17	0.85	1	0.0588235
lab_16	Ex_1	0	13	20		20	1	7	0.35
lab_17	Ex_1	0	10	20		20	1	10	0.5
lab_21	Ex_1	0	0	18		18	1	18	1
lab_18_F6C	Ex_1	0	10	25		25	1	15	0.6
lab_18_GOF	Ex_1	0	11	25		25	1	14	0.56
lab_19	Ex_1	2	20	40		38	0.95	20	0.526316
lab_11	Ex_1	2	4	20		18	0.9	16	0.888889
lab_11	Ex_1	2	4	20		18	0.9	16	0.888889
lab_23	Ex_1	3	8	20		17	0.85	12	0.705882
						Variance	0.00276596		0.0692452
						Mean	0.969569		0.633549
						alpha	9.37307		1.49061
						bela	0.294187		0.862181
	Number of observations recorded as absent
Combined labs	Experiment	Last Handler	Results_Cond	Unknown	Sample size
lab_201	Ex_1	16	598	234	598
lab_100	Ex_1	6	244	124	244
lab_500	Ex_1	0	155	49	155
lab_600	Ex_1	5	178	42	178
lab_300	Ex_1	9	385	168	385

### Sheet: Ex_2
	Number of observations recorded as absent						Number of observations recorded as present
Lab_ID	Experiment	Last Handler	First Handler	Unknown	Sample size		Last Handler (LH)	Proportion (LH)	First Handler (FH)	Proportion (FH)	Unknown (U)	Proportion (U)
lab_1_ESS	Ex_2	0	2	5	24		24	1	22	0.916667	19	0.791667
lab_1_NGM	Ex_2	0	3	3	24		24	1	21	0.875	21	0.875
lab_2_ESI	Ex_2	0	1	17	20		20	1	19	0.95	3	0.15
lab_2_NGM	Ex_2	0	2	15	20		20	1	18	0.9	5	0.25
lab_3_ESX	Ex_2	0	1	14	20		20	1	19	0.95	6	0.3
lab_3_NGM	Ex_2	0	1	15	20		20	1	19	0.95	5	0.25
lab_4_NGM	Ex_2	1	6	15	32		31	0.96875	26	0.8125	17	0.548387
lab_4_ESI	Ex_2	2	5	16	32		30	0.9375	27	0.84375	16	0.533333
lab_5	Ex_2	1	3	18	20		19	0.95	17	0.85	2	0.105263
lab_6	Ex_2	1	2	1	34		33	0.970588	32	0.941176	33	1
lab_7	Ex_2	0	0	12	20		20	1	20	1	8	0.4
lab_8	Ex_2	0	1	14	24		24	1	23	0.958333	10	0.416667
lab_9	Ex_2	0	3	7	22		22	1	19	0.863636	15	0.681818
lab_10	Ex_2	7	14	19	20		13	0.65	6	0.3	1	0.0769231
lab_12	Ex_2	0	6	6	20		20	1	14	0.7	14	0.7
lab_13	Ex_2	2	2	3	20		18	0.9	18	0.9	17	0.944444
lab_14	Ex_2	0	1	8	20		20	1	19	0.95	12	0.6
lab_15	Ex_2	5	7	17	20		15	0.75	13	0.65	3	0.2
lab_16	Ex_2	0	2	6	20		20	1	18	0.9	14	0.7
lab_17	Ex_2	1	2	11	20		19	0.95	18	0.9	9	0.473684
lab_21	Ex_2	1	3	18	20		19	0.95	17	0.85	2	0.105263
lab_18_F6C	Ex_2	1	4	13	24		23	0.958333	20	0.833333	11	0.478261
lab_18_GOF	Ex_2	1	4	13	24		23	0.958333	20	0.833333	11	0.478261
lab_19	Ex_2	0	3	18	40		40	1	37	0.925	22	0.55
lab_11	Ex_2	0	0	4	20		20	1	20	1	16	0.8
lab_23	Ex_2	0	6	10	16		16	1	10	0.625	6	0.375
							Variance	0.0067516		0.0217329		0.071711
							Mean	0.959366		0.85299		0.491691
							alpha	4.57994		5.40418		1.22198
							bela	0.193986		0.711216		1.26327
	Number of observations recorded as absent
Combined labs	Experiment	Last Handler	First Handler	Unknown	Sample size
lab_201	Ex_2	19	72	272	615
lab_100	Ex_2	11	36	124	273
lab_500	Ex_2	2	16	84	164
lab_600	Ex_2	6	20	64	178

### Sheet: Ex_3.0
	Number of observations recorded as absent						Number of observations recorded as present
Lab_ID	Experiment	Last Handler	Secondary	Unknown	Sample size		Last Handler (LH)	Proportion (LH)	Secondary (FH)	Proportion (FH)	Unknown (U)	Proportion (U)
lab_1_ESS	Ex_3.0	0	3	12	24		24	1	21	0.875	12	0.5
lab_1_NGM	Ex_3.0	0	2	13	24		24	1	22	0.916667	11	0.458333
lab_2_ESI	Ex_3.0	0	0	15	20		20	1	20	1	5	0.25
lab_2_NGM	Ex_3.0	0	8	15	20		20	1	12	0.6	5	0.25
lab_3_ESX	Ex_3.0	0	4	13	18		18	1	14	0.777778	5	0.277778
lab_3_NGM	Ex_3.0	0	3	17	18		18	1	15	0.833333	1	0.0555556
lab_4_NGM	Ex_3.0	0	7	26	32		32	1	25	0.78125	6	0.1875
lab_4_ESI	Ex_3.0	1	5	21	32		31	0.96875	27	0.84375	11	0.34375
lab_5	Ex_3.0	2	12	20	20		18	0.9	8	0.4	0	0
lab_6	Ex_3.0	0	10	1	35		35	1	25	0.714286	34	0.971429
lab_7	Ex_3.0	2	0	12	20		18	0.9	20	1	8	0.4
lab_8	Ex_3.0	0	3	8	24		24	1	21	0.875	16	0.666667
lab_9	Ex_3.0	0	4	10	11		11	1	7	0.636364	1	0.0909091
lab_10	Ex_3.0	5	14	20	24		19	0.791667	10	0.416667	4	0.166667
lab_12	Ex_3.0	0	4	17	19		19	1	15	0.789474	2	0.105263
lab_13	Ex_3.0	0	0	7	20		20	1	20	1	13	0.65
lab_14	Ex_3.0	0	6	5	16		16	1	10	0.625	11	0.6875
lab_15	Ex_3.0	10	19	19	20		10	0.5	1	0.05	1	0.05
lab_16	Ex_3.0	5	12	10	20		15	0.75	8	0.4	10	0.5
lab_17	Ex_3.0	1	7	13	20		19	0.95	13	0.65	7	0.35
lab_21	Ex_3.0	0	4	13	16		16	1	12	0.75	3	0.1875
lab_18_F6C	Ex_3.0	0	8	9	16		16	1	8	0.5	7	0.4375
lab_18_GOF	Ex_3.0	0	8	10	16		16	1	8	0.5	6	0.375
							Variance	0.0142078		0.0556254		0.0588833
							Mean	0.946105		0.692807		0.346146
							alpha	2.44936		1.9579		0.984328
							bela	0.139528		0.86814		1.85935
	Number of observations recorded as absent
Combined labs	Experiment	Last Handler	First Handler	Unknown	Sample size
lab_300	Ex_3.0	18	101	205	329

### Sheet: Ex_3.1
	Number of observations recorded as absent						Number of observations recorded as present
Lab_ID	Experiment	Last Handler	Secondary	Unknown	Sample size		Last Handler (LH)	Proportion (LH)	Secondary (FH)	Proportion (FH)	Unknown (U)	Proportion (U)
lab_1_ESS	Ex_3.1	0	11	3	22		22	1	11	0.5	19	0.863636
lab_1_NGM	Ex_3.1	0	10	5	22		22	1	12	0.545455	17	0.772727
lab_2_ESI	Ex_3.1	0	4	15	20		20	1	16	0.8	5	0.25
lab_2_NGM	Ex_3.1	0	14	15	20		20	1	6	0.3	5	0.25
lab_3_ESX	Ex_3.1	0	8	13	18		18	1	10	0.555556	5	0.277778
lab_3_NGM	Ex_3.1	0	9	17	18		18	1	9	0.5	1	0.0555556
lab_4_NGM	Ex_3.1	0	9	23	32		32	1	23	0.71875	9	0.28125
lab_4_ESI	Ex_3.1	0	6	20	32		32	1	26	0.8125	12	0.375
lab_5	Ex_3.1	2	15	20	20		18	0.9	5	0.25	0	0
lab_6	Ex_3.1	0	17	1	36		36	1	19	0.527778	35	0.972222
lab_8	Ex_3.1	0	11	6	24		24	1	13	0.541667	18	0.75
lab_9	Ex_3.1	0	3	9	11		11	1	8	0.727273	2	0.181818
lab_10	Ex_3.1	10	22	20	24		14	0.583333	2	0.0833333	4	0.166667
lab_12	Ex_3.1	0	6	16	19		19	1	13	0.684211	3	0.157895
lab_13	Ex_3.1	0	5	9	20		20	1	15	0.75	11	0.55
lab_14	Ex_3.1	0	11	4	16		16	1	5	0.3125	12	0.75
lab_15	Ex_3.1	12	20	20	20		8	0.4	0	0	0	0
lab_16	Ex_3.1	7	15	8	20		13	0.65	5	0.25	12	0.6
lab_17	Ex_3.1	1	11	11	20		19	0.95	9	0.45	9	0.45
lab_21	Ex_3.1	0	7	4	16		16	1	9	0.5625	12	0.75
lab_18_F6C	Ex_3.1	0	13	10	16		16	1	3	0.1875	6	0.375
lab_18_GOF	Ex_3.1	0	9	11	16		16	1	7	0.4375	5	0.3125
							variance	0.0268597		0.0529271		0.0852741
							mean	0.931061		0.477115		0.415548
							alpha	1.2939		1.77181		0.827792
							bela	0.0958056		1.94178		1.1571
	Number of observations recorded as absent
Combined labs	Experiment	Last Handler	First Handler	Unknown	Sample size
lab_300	Ex_3.1	23	166	178	310

### Sheet: Ex_3.2
	Number of observations recorded as absent						Number of observations recorded as present
Lab_ID	Experiment	Last Handler	Secondary	Unknown	Sample size		Last Handler (LH)	Proportion (LH)	Secondary (FH)	Proportion (FH)	Unknown (U)	Proportion (U)
lab_1_ESS	Ex_3.2	0	12	4	22		22	1	10	0.454545	18	0.818182
lab_1_NGM	Ex_3.2	0	19	5	22		22	1	3	0.136364	17	0.772727
lab_2_ESI	Ex_3.2	0	4	16	20		20	1	16	0.8	4	0.2
lab_2_NGM	Ex_3.2	0	13	16	20		20	1	7	0.35	4	0.2
lab_3_ESX	Ex_3.2	0	5	13	17		17	1	12	0.705882	4	0.235294
lab_3_NGM	Ex_3.2	0	5	16	17		17	1	12	0.705882	1	0.0588235
lab_4_NGM	Ex_3.2	0	15	23	31		31	1	16	0.516129	8	0.258065
lab_4_ESI	Ex_3.2	0	8	22	32		32	1	24	0.75	10	0.3125
lab_5	Ex_3.2	2	16	20	20		18	0.9	4	0.2	0	0
lab_6	Ex_3.2	0	20	3	35		35	1	15	0.428571	32	0.914286
lab_8	Ex_3.2	0	14	7	23		23	1	9	0.391304	16	0.695652
lab_9	Ex_3.2	0	4	8	11		11	1	7	0.636364	3	0.272727
lab_10	Ex_3.2	8	20	22	24		16	0.666667	4	0.166667	2	0.0833333
lab_12	Ex_3.2	0	4	18	20		20	1	16	0.8	2	0.1
lab_13	Ex_3.2	0	5	10	20		20	1	15	0.75	10	0.5
lab_14	Ex_3.2	0	6	3	14		14	1	8	0.571429	11	0.785714
lab_15	Ex_3.2	11	20	20	20		9	0.45	0	0	0	0
lab_16	Ex_3.2	8	18	8	20		12	0.6	2	0.1	12	0.6
lab_17	Ex_3.2	0	11	9	20		20	1	9	0.45	11	0.55
lab_21	Ex_3.2	1	7	12	15		14	0.933333	8	0.533333	3	0.2
lab_18_F6C	Ex_3.2	0	8	7	14		14	1	6	0.428571	7	0.5
lab_18_GOF	Ex_3.2	0	10	8	14		14	1	4	0.285714	6	0.428571
							variance	0.0234518		0.0581512		0.0814817
							mean	0.934091		0.461853		0.385722
							alpha	1.51806		1.51216		0.735917
							bela	0.107114		1.76196		1.17198
	Number of observations recorded as absent
Combined labs	Experiment	Last Handler	First Handler	Unknown	Sample size
lab_300	Ex_3.2	20	157	187	301

### Sheet: summary
LastH	Ex_1	Ex_2	Ex_3.0	Ex_3.1	Ex_3.2
alpha	9.37307	4.57994	2.44936	1.3	1.51
beta	0.294187	0.193986	0.139528	0.1	0.11
mean	0.969569	0.959366	0.946105	0.928571	0.932099
variance	0.00276596	0.0067516	0.0142078	0.0276361	0.0241567
FirstH
alpha	NA	5.40418	1.9579	1.77	1.51
beta	NA	0.711216	0.86814	1.94	1.76
mean	NA	0.883701	0.692807	0.477089	0.461774
variance	NA	0.0144438	0.0556254	0.0529671	0.0582058
Background
alpha	1.49061	1.22198	0.984328	0.83	0.74
beta	0.862181	1.26327	1.85935	1.16	1.17
mean	0.633549	0.491691	0.346146	0.417085	0.387435
variance	0.0692452	0.071711	0.0588833	0.0813128	0.0815564
where Background=Unknown
note means and variances calculated from alpha and beta in this table
											3.2
