## Supplement 5B for "The ReAct project: Analysis of data from 23 different laboratories to characterise DNA recovery given two sets of activity level propositions"

### Sheet: Ex_1
	Number of observations recorded as absent						Number of observations recorded as present
Lab_ID	Experiment	Last Handler	Unknown	Sample size		Last Handler (LH)	proportion (LH)	Unknown (U)	Proportion (U)
lab_1_ESS	Ex_1	0	3	25		25	1	22	0.88
lab_1_NGM	Ex_1	2	4	25		23	0.92	21	0.913043
lab_2_ESI	Ex_1	0	0	6		6	1	6	1
lab_2_NGM	Ex_1	1	31	38		37	0.973684	7	0.189189
lab_3_ESX	Ex_1	0	9	22		22	1	13	0.590909
lab_3_NGM	Ex_1	0	12	22		22	1	10	0.454545
lab_4_NGM	Ex_1	0	13	35		35	1	22	0.628571
lab_4_ESI	Ex_1	0	10	35		35	1	25	0.714286
lab_5	Ex_1	0	14	20		20	1	6	0.3
lab_6	Ex_1	0	3	34		34	1	31	0.911765
lab_7	Ex_1	0	4	20		20	1	16	0.8
lab_8	Ex_1	0	13	24		24	1	11	0.458333
lab_9	Ex_1	3	14	22		19	0.863636	8	0.421053
lab_10	Ex_1	6	20	24		18	0.75	4	0.222222
lab_12	Ex_1	4	8	20		16	0.8	12	0.75
lab_13	Ex_1	1	1	20		19	0.95	19	1
lab_14	Ex_1	3	6	21		18	0.857143	15	0.833333
lab_15	Ex_1	7	19	20		13	0.65	1	0.0769231
lab_16	Ex_1	0	13	20		20	1	7	0.35
lab_17	Ex_1	1	11	20		19	0.95	9	0.473684
lab_21	Ex_1	1	1	18		17	0.944444	17	1
lab_18_F6C	Ex_1	0	10	25		25	1	15	0.6
lab_18_GOF	Ex_1	1	11	25		24	0.96	14	0.583333
lab_19	Ex_1	2	20	40		38	0.95	20	0.526316
lab_11	Ex_1	2	4	20		18	0.9	16	0.888889
lab_11	Ex_1	2	4	20		18	0.9	16	0.888889
lab_23	Ex_1	7	12	20		13	0.65	8	0.615385
						Variance	0.0107855		0.0713875
						Mean	0.926626		0.632247
						alpha	4.42645		1.4311
						bela	0.303387		0.833832
	Number of observations recorded as absent
Combined labs	Experiment	Last Handler	Results_Cond	Unknown	Sample size
lab_201	Ex_1	34	598	246	598
lab_100	Ex_1	13	244	131	244
lab_500	Ex_1	2	155	51	155
lab_600	Ex_1	13	178	45	178
lab_300	Ex_1	27	385	175	385

### Sheet: Ex_2
	Number of observations recorded as absent						Number of observations recorded as present
Lab_ID	Experiment	Last Handler	First Handler	Unknown	Sample size		Last Handler (LH)	Proportion (LH)	First Handler (FH)	Proportion (FH)	Unknown (U)	Proportion (U)
lab_1_ESS	Ex_2	1	3	5	24		23	0.958333	21	0.875	19	0.826087
lab_1_NGM	Ex_2	1	4	3	24		23	0.958333	20	0.833333	21	0.913043
lab_2_ESI	Ex_2	0	1	17	20		20	1	19	0.95	3	0.15
lab_2_NGM	Ex_2	1	3	15	20		19	0.95	17	0.85	5	0.263158
lab_3_ESX	Ex_2	0	1	14	20		20	1	19	0.95	6	0.3
lab_3_NGM	Ex_2	2	3	16	20		18	0.9	17	0.85	4	0.222222
lab_4_NGM	Ex_2	7	7	15	32		25	0.78125	25	0.78125	17	0.68
lab_4_ESI	Ex_2	6	6	16	32		26	0.8125	26	0.8125	16	0.615385
lab_5	Ex_2	1	3	18	20		19	0.95	17	0.85	2	0.105263
lab_6	Ex_2	7	9	7	34		27	0.794118	25	0.735294	27	1
lab_7	Ex_2	1	1	13	20		19	0.95	19	0.95	7	0.368421
lab_8	Ex_2	0	1	14	24		24	1	23	0.958333	10	0.416667
lab_9	Ex_2	1	3	7	22		21	0.954545	19	0.863636	15	0.714286
lab_10	Ex_2	13	17	19	20		7	0.35	3	0.15	1	0.142857
lab_12	Ex_2	2	8	7	20		18	0.9	12	0.6	13	0.722222
lab_13	Ex_2	5	5	6	20		15	0.75	15	0.75	14	0.933333
lab_14	Ex_2	1	2	9	20		19	0.95	18	0.9	11	0.578947
lab_15	Ex_2	7	10	17	20		13	0.65	10	0.5	3	0.230769
lab_16	Ex_2	1	3	7	20		19	0.95	17	0.85	13	0.684211
lab_21	Ex_2	11	13	18	20		9	0.45	7	0.35	2	0.222222
lab_18_F6C	Ex_2	2	6	14	24		22	0.916667	18	0.75	10	0.454545
lab_18_GOF	Ex_2	1	5	13	24		23	0.958333	19	0.791667	11	0.478261
lab_19	Ex_2	15	15	28	40		25	0.625	25	0.625	12	0.48
lab_11	Ex_2	0	0	4	20		20	1	20	1	16	0.8
lab_23	Ex_2	4	9	12	16		12	0.75	7	0.4375	4	0.333333
							Variance	0.0302275		0.0436324		0.0737045
							Mean	0.850363		0.758541		0.505409
	note lab 17 removed since all results are "absent"
							alpha	2.72932		2.43298		1.20969
	Number of observations recorded as absent						bela	0.480274		0.773372		1.18669
Combined labs	Experiment	Last Handler	First Handler	Unknown	Sample size
lab_201	Ex_2	101	143	311	615
lab_100	Ex_2	43	61	142	273
lab_500	Ex_2	11	20	85	164
lab_600	Ex_2	47	62	84	178
lab_300	Ex_2	80	109	211	356

### Sheet: Ex_3.0
	Number of observations recorded as absent						Number of observations recorded as present
Lab_ID	Experiment	Last Handler	Secondary	Unknown	Sample size		Last Handler (LH)	Proportion (LH)	Secondary (FH)	Proportion (FH)	Unknown (U)	Proportion (U)
lab_1_ESS	Ex_3.0	4	7	15	24		20	0.833333	17	0.708333	9	0.375
lab_1_NGM	Ex_3.0	2	4	14	24		22	0.916667	20	0.833333	10	0.416667
lab_2_ESI	Ex_3.0	0	0	15	20		20	1	20	1	5	0.25
lab_2_NGM	Ex_3.0	2	10	15	20		18	0.9	10	0.5	5	0.25
lab_3_ESX	Ex_3.0	0	4	13	18		18	1	14	0.777778	5	0.277778
lab_3_NGM	Ex_3.0	0	3	17	18		18	1	15	0.833333	1	0.0555556
lab_4_NGM	Ex_3.0	7	10	26	32		25	0.78125	22	0.6875	6	0.1875
lab_4_ESI	Ex_3.0	5	7	22	32		27	0.84375	25	0.78125	10	0.3125
lab_5	Ex_3.0	3	13	20	20		17	0.85	7	0.35	0	0
lab_6	Ex_3.0	7	15	8	35		28	0.8	20	0.571429	27	0.771429
lab_7	Ex_3.0	2	2	13	20		18	0.9	18	0.9	7	0.35
lab_8	Ex_3.0	0	3	8	24		24	1	21	0.875	16	0.666667
lab_9	Ex_3.0	2	6	10	11		9	0.818182	5	0.454545	1	0.0909091
lab_10	Ex_3.0	15	21	24	24		9	0.375	3	0.125	0	0
lab_12	Ex_3.0	5	6	17	19		14	0.736842	13	0.684211	2	0.105263
lab_13	Ex_3.0	0	0	7	20		20	1	20	1	13	0.65
lab_14	Ex_3.0	0	6	5	16		16	1	10	0.625	11	0.6875
lab_15	Ex_3.0	10	19	19	20		10	0.5	1	0.05	1	0.05
lab_16	Ex_3.0	5	12	10	20		15	0.75	8	0.4	10	0.5
lab_17	Ex_3.0	2	8	13	20		18	0.9	12	0.6	7	0.35
lab_21	Ex_3.0	3	5	13	16		13	0.8125	11	0.6875	3	0.1875
lab_18_F6C	Ex_3.0	0	8	9	16		16	1	8	0.5	7	0.4375
lab_18_GOF	Ex_3.0	0	8	10	16		16	1	8	0.5	6	0.375
							Variance	0.0259825		0.0617404		0.0511042
							Mean	0.857284		0.628009		0.319425
							alpha	2.72932		1.75314		1.04748
	Number of observations recorded as absent						bela	0.480274		1.03732		2.21702
Combined labs	Experiment	Last Handler	First Handler	Unknown	Sample size
lab_300	Ex_3.0	55	126	217	329

### Sheet: Ex_3.1
	Number of observations recorded as absent						Number of observations recorded as present
Lab_ID	Experiment	Last Handler	Secondary	Unknown	Sample size		Last Handler (LH)	Proportion (LH)	Secondary (FH)	Proportion (FH)	Unknown (U)	Proportion (U)
lab_1_ESS	Ex_3.1	1	12	4	22		21	0.954545	10	0.454545	18	0.818182
lab_1_NGM	Ex_3.1	2	12	7	22		20	0.909091	10	0.454545	15	0.681818
lab_2_ESI	Ex_3.1	0	4	15	20		20	1	16	0.8	5	0.25
lab_2_NGM	Ex_3.1	0	14	15	20		20	1	6	0.3	5	0.25
lab_3_ESX	Ex_3.1	0	8	13	18		18	1	10	0.555556	5	0.277778
lab_3_NGM	Ex_3.1	1	10	17	18		17	0.944444	8	0.444444	1	0.0555556
lab_4_NGM	Ex_3.1	5	10	23	32		27	0.84375	22	0.6875	9	0.28125
lab_4_ESI	Ex_3.1	4	8	21	32		28	0.875	24	0.75	11	0.34375
lab_5	Ex_3.1	2	15	20	20		18	0.9	5	0.25	0	0
lab_6	Ex_3.1	5	19	6	36		31	0.861111	17	0.472222	30	0.833333
lab_8	Ex_3.1	0	11	6	24		24	1	13	0.541667	18	0.75
lab_9	Ex_3.1	0	3	9	11		11	1	8	0.727273	2	0.181818
lab_10	Ex_3.1	16	23	21	24		8	0.333333	1	0.0416667	3	0.125
lab_12	Ex_3.1	7	11	16	19		12	0.631579	8	0.421053	3	0.157895
lab_13	Ex_3.1	0	5	9	20		20	1	15	0.75	11	0.55
lab_14	Ex_3.1	0	11	4	16		16	1	5	0.3125	12	0.75
lab_15	Ex_3.1	14	20	20	20		6	0.3	0	0	0	0
lab_16	Ex_3.1	7	15	8	20		13	0.65	5	0.25	12	0.6
lab_17	Ex_3.1	1	11	11	20		19	0.95	9	0.45	9	0.45
lab_21	Ex_3.1	0	7	4	16		16	1	9	0.5625	12	0.75
lab_18_F6C	Ex_3.1	0	13	10	16		16	1	3	0.1875	6	0.375
lab_18_GOF	Ex_3.1	0	9	11	16		16	1	7	0.4375	5	0.3125
							variance	0.0433076		0.0489993		0.075264
							mean	0.870584		0.447749		0.399722
	Number of observations recorded as absent
Combined labs	Experiment	Last Handler	First Handler	Unknown	Sample size		alpha	1.1407		1.80184		0.881953
lab_300	Ex_3.1	49	176	184	310		bela	0.135975		2.22667		1.32293

### Sheet: Ex_3.2
	Number of observations recorded as absent						Number of observations recorded as present
Lab_ID	Experiment	Last Handler	Secondary	Unknown	Sample size		Last Handler (LH)	Proportion (LH)	Secondary (FH)	Proportion (FH)	Unknown (U)	Proportion (U)
lab_1_ESS	Ex_3.2	1	13	5	22		21	0.954545	9	0.409091	17	0.772727
lab_1_NGM	Ex_3.2	2	19	6	22		20	0.909091	3	0.136364	16	0.727273
lab_2_ESI	Ex_3.2	1	5	16	20		19	0.95	15	0.75	4	0.2
lab_2_NGM	Ex_3.2	0	13	16	20		20	1	7	0.35	4	0.2
lab_3_ESX	Ex_3.2	0	5	13	17		17	1	12	0.705882	4	0.235294
lab_3_NGM	Ex_3.2	2	7	16	17		15	0.882353	10	0.588235	1	0.0588235
lab_4_NGM	Ex_3.2	7	17	24	31		24	0.774194	14	0.451613	7	0.225806
lab_4_ESI	Ex_3.2	4	9	22	32		28	0.875	23	0.71875	10	0.3125
lab_5	Ex_3.2	3	16	20	20		17	0.85	4	0.2	0	0
lab_6	Ex_3.2	0	20	3	35		35	1	15	0.428571	32	0.914286
lab_8	Ex_3.2	0	14	7	23		23	1	9	0.391304	16	0.695652
lab_9	Ex_3.2	0	4	8	11		11	1	7	0.636364	3	0.272727
lab_10	Ex_3.2	14	23	22	24		10	0.416667	1	0.0416667	2	0.0833333
lab_12	Ex_3.2	5	8	18	20		15	0.75	12	0.6	2	0.1
lab_13	Ex_3.2	0	5	10	20		20	1	15	0.75	10	0.5
lab_14	Ex_3.2	0	6	3	14		14	1	8	0.571429	11	0.785714
lab_15	Ex_3.2	15	20	20	20		5	0.25	0	0	0	0
lab_16	Ex_3.2	8	18	8	20		12	0.6	2	0.1	12	0.6
lab_17	Ex_3.2	3	14	10	20		17	0.85	6	0.3	10	0.5
lab_21	Ex_3.2	5	9	13	15		10	0.666667	6	0.4	2	0.133333
lab_18_F6C	Ex_3.2	0	8	7	14		14	1	6	0.428571	7	0.5
lab_18_GOF	Ex_3.2	0	10	8	14		14	1	4	0.285714	6	0.428571
							variance	0.0422948		0.0528492		0.0791758
							mean	0.851296		0.420162		0.37482
							alpha	1.53555		1.51521		0.733164
							bela	0.244156		2.08464		1.22194
	Number of observations recorded as absent
Combined labs	Experiment	Last Handler	First Handler	Unknown	Sample size
lab_300	Ex_3.2	51	173	190	301

### Sheet: Summary
LastH	Ex_1	Ex_2	Ex_3.0	Ex_3.1	Ex_3.2
alpha	4.42645	2.72932	2.72932	1.1407	1.53555
beta	0.303387	0.480274	0.480274	0.135975	0.244156
mean	0.926626	0.850363	0.857284	0.870584	0.851296
variance	0.0107855	0.0302275	0.0259825	0.0433076	0.0422948
FirstH
alpha	NA	2.43298	1.75314	1.80184	1.51521
beta	NA	0.773372	1.03732	2.22667	2.08464
mean	NA	0.758541	0.628009	0.447749	0.420162
variance	NA	0.0436324	0.0617404	0.0489993	0.0528492
Background
alpha	1.4311	1.20969	1.04748	0.881953	0.733164
beta	0.833832	1.18669	2.21702	1.32293	1.22194
mean	0.632247	0.505409	0.319425	0.399722	0.37482
variance	0.0713875	0.0737045	0.0511042	0.075264	0.0791758
where Background=Unknown
note means and variances calculated from alpha and beta in this table
