## Supplement 7 for "The ReAct project: Analysis of data from 23 different laboratories to characterise DNA recovery given two sets of activity level propositions"

### Sheet: Experiment 3.0
	DNA quantity (ng)
Laboratory	0.01	0.5	1	1.5	2	2.5	3	3.5	4	4.5	5	5.5	6	6.5	7	7.5	8	8.5	9	9.5	10
lab_21	7.45168	17.2682	24.2566	30.2817	35.7878	40.9557	45.8806	50.6201	55.2119	59.6826	64.0517	68.334	72.5409	76.6818	80.7642	84.7941	88.777	92.717	96.6181	100.483	104.316
lab_17	13.0069	31.4867	50.7038	69.8737	89.0836	108.359	127.705	147.123	166.609	186.16	205.773	225.445	245.17	264.948	284.774	304.646	324.562	344.519	364.516	384.549	404.619
lab_15	7.48243	76.0563	128.842	152.528	159.479	157.641	151.369	143.023	133.889	124.666	115.727
lab_13	22.596	86.0815	131.24	163.252	186.792	204.527	218.1	228.586	236.72	243.027	247.89	251.595	254.365	256.368	257.74	258.589	259.002	259.049	258.789	258.27	257.532
lab_10	7.00259	49.3739	97.3848	148.16	200.945	255.318	311.001	367.801	425.575	484.211	543.62	603.729	664.478	725.816	787.699	850.089	912.952	976.261	1039.99	1104.11	1168.61
lab_18_F6C	24.665	102.025	175.799	249.357	323.276	397.693	472.635	548.096	624.058	700.497	777.393	854.722	932.464	1010.6	1089.11	1167.99	1247.21	1326.76	1406.63	1486.81	1567.29
lab_18_GOF	24.3881	109.356	202.665	303.103	409.876	522.337	639.982	762.417	889.32	1020.43	1155.51	1294.38	1436.86	1582.81	1732.1	1884.61	2040.24	2198.88	2360.44	2524.86	2692.05
lab_6	50.6256	503.043	878.922	1209.46	1509.05	1785.3	2042.95	2285.24	2514.52	2732.55	2940.73	3140.16	3331.76	3516.28	3694.36	3866.55	4033.32	4195.08	4352.19	4504.96
lab_14	23.6183	129.2	342.757	659.058	1078.27	1600.63	2226.32	2955.51	3788.36	4724.96	5765.4	6909.77	8158.12	9510.48	10966.9	12527.4	14192	15960.7	17833.5	19810.4	21891.4
lab_3_ESX	22.3693	125.564	325.741	630.887	1054.74	1611.34	2314.92	3179.86	4220.7	5452.17	6889.18	8546.81	10440.4	12585.4	14997.5	17692.6	20687	23996.9	27638.9	31629.8	35986.6
lab_9	14.603	146.001	398.473	780.624	1305.01	1984.41	2831.58	3859.22	5079.99	6506.48	8151.29	10027	12146.1	14521.2	17164.8	20089.6	23308.2	26833.2	30677.3	34853.2	39373.7
lab_8	27.3956	199.882	526.949	995.66	1603.13	2347.93	3229.26	4246.7	5400	6689.09	8113.95	9674.64	11371.3	13204	15172.9	17278.2	19520.1	21898.8	24414.5	27067.4	29857.7
lab_7	9.68323	87.4213	285.433	652.228	1245.34	2129.06	3374.66	5060.61	7272.82	10104.8	13658.1	18042.1	23374.8	29782.6	37400.6	46373.2
lab_12	21.077	319.501	752.431	1300.04	1954.63	2711.85	3568.93	4524.04	5575.9	6723.63	7966.58	9304.33	10736.6	12263.2	13884.1	15599.2
lab_3_NGM	19.9361	106.475	333.891	762.37	1468.75	2541.49	4081.11	6200.79	9026.92	12699.6	17373.5	23217.9	30417.9	39174.8	49706.3	62247.9	77053	94393.4	114561	137866
lab_2_NGM	36.2302	445.973	1380.89	2883.2	5001.18	7779.51	11259.9	15481.7	20482.4	26297.8	32962.4	40509.6	48971.8	58380.3	68765.9	80158.5	92587.4	106081
lab_2_ESI	22.0052	266.035	1451.1	4835.73	12440.4	27235.1	53354.4	96334	163368	263590
lab_4_NGM	38.5346	1078.6	7507.91	29156.8	84197.5	202575	430132
Medians	22.1873	117.46	329.816	655.643	1161.81	1698.32	2270.62	2955.51	3788.36	4724.96	4353.06	6909.77	8158.12	9510.48	10966.9	12527.4	4033.32	4195.08	3356.32	3514.91	2129.67
note - labs ranked according to 3ng recovery
Outliers (due to low recovery)
lab_5	15.4429	8102.14
lab_1_ESS	23.6985	2019.95	11639.4	37346.3	90968.6
lab_1_NGM	15.4664	4684.47	60784.6
lab_16	6.51852	92.8045	3084.31	50676.5
lab_4_ESI	17.4267	1021.95	13165.1	80621.7	336009

### Sheet: Experiment 3.1
	DNA quantity (ng)
Laboratory	0.01	0.5	1	1.5	2	2.5	3	3.5	4	4.5	5	5.5	6	6.5	7	7.5	8	8.5	9	9.5	10
lab_15	15.2852	35.472	27.9788	20.2145	14.6716	10.8525	8.19188	6.30031	4.92688	3.90988
lab_17	17.2213	53.0476	90.5858	128.074	164.94	200.913	235.87	269.766	302.596	334.378	365.141	394.921	423.756	451.687	478.751	504.986	530.43	555.117	579.08	602.351	624.959
lab_13	22.7806	153.022	338.385	535.837	724.648	896.28	1048.03	1179.91	1293.12	1389.35	1470.41	1538.04	1593.88	1639.39	1675.87	1704.48	1726.24	1742.02	1752.61	1758.69	1760.84
lab_14	31.3921	327.296	784.522	1350.1	1982.75	2653.53	3342.43	4035.65	4723.63	5399.8	6059.65	6700.17	7319.43	7916.25	8490.02	9040.55	9567.92	10072.4	10554.6	11014.9	11454.1
lab_3_NGM	23.3715	532.664	1651.56	3367.86	5681.69	8594.52	12108.2	16224.4	20945.2	26272	32206.5	38750.1	45904.3	53670.2	62049.2	71042.4	80650.8	90875.4	101717	113177
lab_3_ESX	25.6564	817.567	2524.19	5067.62	8405.33	12505.9	17344.3	22899.1	29152.1	36087.2	43689.8	51946.7	60845.9	70376.4	80527.8	91290.5	102656	114615	127160
lab_4_NGM	41.0562	725.235	2594.79	5951.86	11078.3	18238.2	27684	39660	54403.9	72148.9	93124	117555	145666	177677	213809
lab_18_F6C	46.2347	1351.64	4383.93	9286.05	16191.3	25216.5	36466.4	50036.3	66014.1	84481.9	105517	129191	155574	184732	216727	251621	289471	330333
lab_8	40.4489	1729.53	6560.68	14974	27234.4	43523.4	63975.1	88692.4	117757	151234	189178	231634
lab_18_GOF	32.8589	1432.74	6922.68	19639.5	43296.1	82177	141142	225629	341664	495863
lab_21	8.71038	2035.79	10147	27693.1
lab_2_ESI	24.3583	1083.35	10893.8	53962.1	186095	513811
lab_10	7.12724	1043.6	14143.9
lab_2_NGM	58.1255	3469.24	32076.5	145661	464261
lab_6	71.1483	9968.78	40895.5	98772.7
lab_12	26.03	10822	102628
lab_9	1.51285
Medians	25.6564	1063.47	5472.31	7618.96	9741.8	12505.9	14726.2	19561.8	25048.7	31179.6	37948.1	45348.4	45904.3	53670.2	62049.2	40041.5	45109.3	50473.9	10554.6
note - labs ranked according to 1ng recovery
Outliers (due to low recovery from ex 3.0)
lab_5	18.1432	273646
lab_1_ESS	68.2734	310393
lab_1_NGM	41.638	99565.6
lab_16	6.41667	11120.9
lab_4_ESI	38.9778	933.082	4833.62	14676.2	34326.3	68625	123449	205772	323728	486677

### Sheet: Experiment 3.2
	DNA quantity (ng)
Laboratory	0.01	0.5	1	1.5	2	2.5	3	3.5	4	4.5	5	5.5	6	6.5	7	7.5	8	8.5	9	9.5	10
lab_9	12	12.0024	12.0161	12.0437	12.0841	12.1354	12.1962	12.265	12.3408	12.4224	12.5093	12.6006	12.696	12.7949	12.8969	13.0018	13.1092	13.2189	13.3307	13.4445	13.5601
lab_15	18.3847	66.9894	125.636	190.657	261.627	338.204	420.119	507.157	599.142	695.929
lab_17	42.6214	133.297	224.47	315.935	408.11	501.057	594.758	689.171	784.252	879.96	976.254	1073.1	1170.47	1268.33	1366.65	1465.42	1564.61	1664.2	1764.17	1864.51	1965.21
lab_13	24.2223	180.423	402.006	653.801	919.139	1188.96	1458.02	1723.22	1982.66	2235.23	2480.3	2717.53	2946.81	3168.15	3381.67	3587.53	3785.94	3977.13	4161.34	4338.82	4509.83
lab_10	9.82749	97.6809	416.858	1152.49	2550.71	4920.92	8641.66
lab_14	24.2596	210.448	656.854	1401.63	2470.98	3882.37	5647.94	7776.3	10273.6	13144.2	16391.1	20016.2	24020.8	28405.4	33169.9	38314	43836.9	49737.7	56015.1	62667.6	69693.8
lab_8	50.1972	1008.58	2727.47	5046.26	7885.56	11192.4	14927.6	19060.5	23565.9	28422.9	33613.4	39121.7	44934.1	51038.2	57423	64078.4	70995.4	78165.5	85581	93234.8	101120
lab_2_NGM	53.6472	1047.38	2939.89	5555.81	8780.09	12527.8	16733	21342.8	26313.9	31609.9	37199.7	43056.7	49157.8	55482.6	62013.1	68733.3	75628.8	82686.8	89895.7	97244.8	104724
lab_18_GOF	27.2531	1111.34	3791	7632.41	12098.2	16786.9	21435.9	25885.1	30043	33863.6	37329.1	40440.1	43208	45650.6	47789	49645.8	51243.8
lab_21	14.1888	1458.51	18667.9	104753
lab_18_F6C	31.2963	4916.03	31884.8	99699.6	222474	409450
lab_2_ESI	24.3219	2104.06	43328.2	371858
lab_4_NGM	47.106	5964.78	44424.2	168406	464132	1.05861e+06
lab_6	88.3568	84000.1	536744
lab_12	25.7695
lab_3_ESX	20.8293	497000
lab_3_NGM	22.8507	377198
Medians	24.3219	1079.36	2833.68	5046.26	2550.71	4920.92	5647.94	4749.76	6128.13	7689.72	16391.1	20016.2	24020.8	28405.4	33169.9	38314	43836.9	26857.4	30088.2	33503.2	37101.8
note - labs ranked according to 1ng recovery
Outliers (due to low recovery from ex 3.0)
lab_5	28.3652	995.04	4234.16	11100.4	23158.6	42182.9
lab_1_ESS	99.515	2.001e+06
lab_1_NGM	71.4981	128624
lab_16	10.5926	16879.5
lab_4_ESI	40.7317	2268.48	15253.2	55471.9	149739	337788	675101
