## Supplement 9 for "The ReAct project: Analysis of data from 23 different laboratories to characterise DNA recovery given two sets of activity level propositions"

### Sheet: Exp2 and 3 for lab 3 ESX
Experiment 2		Likelihood ratio (percentile)									Mx Method
LastH (ng)	Unknown (ng)	0.025	0.05	0.25	0.5	0.75	0.95	0.975		Mx	LR
7.32648	0.142044	0.2	0.24	0.52	0.97	2.4	15	32		0.0193878	1.3
5.96673	0.090405	0.31	0.36	0.71	1.3	3	19	53		0.0151515	1.3
0.294	0	32	33	39	43	49	61	66		0	70
3.199	0	31	37	60	90	160	470	970		0	70
2.00165	0.099029	0.36	0.42	0.76	1.1	1.8	4.1	5.9		0.0494737	1.3
1.1088	0.01344	0.4	0.47	0.77	1.1	1.5	2.5	3.5		0.0121212	1.3
8.582	0	24	27	47	97	260	1900	3600		0	70
2.961	0.1764	0.069	0.14	0.43	0.75	1.4	4.3	8.2		0.0595745	1.3
Experiment 3.0
LastH (ng)	Unknown (ng)	0.025	0.05	0.25	0.5	0.75	0.95	0.975
7.32648	0.142044	0.57	1.5	20	71	250	1200	2100		0.0193878	1.62
5.96673	0.090405	2.6	5.9	25	80	310	1500	2400		0.0151515	1.62
0.294	0	40	44	56	70	94	170	230		0	110
3.199	0	260	350	1100	2900	11000	93000	180000		0	110
2.00165	0.099029	1.3	1.8	5.4	13	40	270	680		0.0494737	1.62
1.1088	0.01344	1.5	1.8	3.7	6.7	15	60	130		0.0121212	1.62
8.582	0	440	750	4200	15000	44000	150000	210000		0	110
2.961	0.1764	0.18	0.66	5	15	50	370	750		0.0595745	1.62
Experiment 3.1
LastH (ng)	Unknown (ng)	0.025	0.05	0.25	0.5	0.75	0.95	0.975
7.32648	0.142044	4.3	8.3	40	140	470	1500	1900		0.0193878	8.8
5.96673	0.090405	0.091	2.3	55	210	720	2400	3000		0.0151515	8.8
0.294	0	120	140	260	430	860	4300	14000		0	176
3.199	0	590	1000	4500	15000	55000	310000	390000		0	176
2.00165	0.099029	5	8.1	28	81	360	2600	4300		0.0494737	8.8
1.1088	0.01344	5.9	7.2	22	57	190	2500	4900		0.0121212	8.8
8.582	0	620	1500	6000	19000	55000	140000	180000		0	176
2.961	0.1764	4.3	5.6	27	95	370	1900	2900		0.0595745	8.8
Experiment 3.2	(insufficent data)
LastH (ng)	Unknown (ng)	0.025	0.05	0.25	0.5	0.75	0.95	0.975
7.32648	0.142044	NA	NA	NA	NA	NA	NA	NA
5.96673	0.090405	NA	NA	NA	NA	NA	NA	NA
0.294	0	860	1200	4900	19000	90000	790000	1100000
3.199	0	NA	NA	NA	NA	NA	NA	NA
2.00165	0.099029	NA	NA	NA	NA	NA	NA	NA
1.1088	0.01344	NA	NA	NA	NA	NA	NA	NA
8.582	0	NA	NA	NA	NA	NA	NA	NA
2.961	0.1764	NA	NA	NA	NA	NA	NA	NA

### Sheet: Lab 201 and 300
Lab 201
Experiment 2	sample size=567	Likelihood ratio (percentile)									Mx Method
LastH (ng)	Unknown (ng)	0.025	0.05	0.25	0.5	0.75	0.95	0.975		Mx	LR
7.32648	0.142044	1	1.1	1.2	1.3	1.5	1.7	1.9		0.0193878	4
5.96673	0.090405	1.2	1.3	1.4	1.5	1.7	1.9	2		0.0151515	4
0.294	0	31	32	38	43	49	61	66		0	191
3.199	0	54	58	70	82	96	120	130		0	191
2.00165	0.099029	1	1.1	1.2	1.2	1.3	1.4	1.4		0.0494737	4
1.1088	0.01344	1.3	1.4	1.4	1.5	1.6	1.6	1.7		0.0121212	4
8.582	0	61	65	82	96	110	140	160		0	191
2.961	0.1764	0.86	0.88	0.97	1	1.1	1.2	1.3		0.0595745	4
Lab300
Experiment 3.0	sample size=329
LastH (ng)	Unknown (ng)	0.025	0.05	0.25	0.5	0.75	0.95	0.975
7.32648	0.142044	13	15	24	34	52	98	110		0.0193878	8
5.96673	0.090405	13	15	23	32	45	79	94		0.0151515	8
0.294	0	45	47	60	70	83	110	120		0	552
3.199	0	390	440	660	860	1200	1800	2200		0	552
2.00165	0.099029	4.1	4.5	6.1	7.4	9.3	13	14		0.0494737	8
1.1088	0.01344	3.8	4.1	5	5.8	6.9	8.7	9.5		0.0121212	8
8.582	0	1100	1300	2200	3400	5400	9700	12000		0	552
2.961	0.1764	4.4	4.8	6.7	8.7	11	17	18		0.0595745	8
Lab 300
Experiment 3.1	sample size=310
LastH (ng)	Unknown (ng)	0.025	0.05	0.25	0.5	0.75	0.95	0.975
7.32648	0.142044	51	58	120	190	340	760	960		0.0193878	69
5.96673	0.090405	52	60	110	170	260	600	810		0.0151515	69
0.294	0	66	71	89	110	130	160	170		0	1085
3.199	0	800	900	1500	2100	3200	5900	7500		0	1085
2.00165	0.099029	14	15	22	30	41	70	83		0.0494737	69
1.1088	0.01344	12	12	17	21	28	40	45		0.0121212	69
8.582	0	2700	3200	6100	10000	18000	43000	61000		0	1085
2.961	0.1764	14	16	26	38	56	100	120		0.0595745	69
Lab 300
Experiment 3.2	sample size=301
LastH (ng)	Unknown (ng)	0.025	0.05	0.25	0.5	0.75	0.95	0.975
7.32648	0.142044	140	200	440	740	1200	1800	2000		0.0193878	135
5.96673	0.090405	160	210	430	710	1300	2500	2900		0.0151515	135
0.294	0	140	150	200	260	320	450	490		0	660
3.199	0	3200	3900	7500	12000	22000	53000	73000		0	660
2.00165	0.099029	34	39	67	98	150	300	380		0.0494737	135
1.1088	0.01344	23	26	40	52	71	130	160		0.0121212	135
8.582	0	11000	13000	29000	47000	70000	110000	130000		0	660
2.961	0.1764	38	49	92	150	250	590	850		0.0595745	135
